# PlantaeViz: a comprehensive platform for the analysis, integration, and visualization of public omics data across plant and related species

**DOI:** 10.1101/2024.12.19.629382

**Authors:** Antonio Santiago, Luis Orduña, José David Fernández, Álvaro Vidal, Iñigo de Martín-Agirre, Chen Zhang, Purificación Lisón, David Posé, Carmen Martín-Pizarro, Ioannis Kandylas, Iban Eduardo, Elena Monte, M. Águila Ruiz-Sola, Aurélien Devillars, Justin Joseph, Alessandro Vannozzi, Elena A. Vidal, David Navarro-Payá, José Tomás Matus

## Abstract

The increasing availability of omics data from non-model plant species has created a pressing need for centralized, user-friendly platforms that maximize the utility of these datasets in a FAIR manner. Here, we introduce PlantaeViz, a web-based tool designed for the integration, visualization, and analysis of multi-omics data across a wide range of plant species. PlantaeViz offers advanced functionalities, including gene catalogues built from curated literature, transcriptomic meta-analyses presented as gene expression atlases, gene co-expression and regulatory networks with on-the-fly ontology analyses, cistrome visualization and metabolomics-transcriptomics integration, among other tools, providing a robust framework for hypothesis generation and biological interpretation. *Gene Cards* applications, tailored to each plant species, provide both community-curated and automatically generated functional annotation information. One of the platform’s core features is its big data approach: over 58,000 publicly available SRA transcriptomic samples have been processed and visualized to date. Significant efforts have been made in orthology assessment using multiple layers of evidence, as well as in the automatic classification and standardization of omics metadata through regular expressions and data mining. As a result, around 90% of transcriptomic runs have been successfully classified according to sample tissue. These data have been used to construct gene networks via computationally intensive methods based on diverse algorithms. We present a study case to illustrate the platform’s integration and exploratory capabilities. PlantaeViz bridges genomics and functional knowledge between model and non-model plant species and aims to expand its species catalogue of species in the future, democratizing access to large-scale plant omics data. Further developments will include the incorporation of additional data types, and the implementation of new tools to further support plant research across diverse biological contexts.
