## Supplementary material for "PlantaeViz: a comprehensive platform for the analysis, integration, and visualization of public omics data across plant and related species": Supplemental Table 6.xlsx

### Sheet: S6
Supplemental Table 6 (S6). All networks built for PlantaeViz. Aggregated/non-aggregated networks, using different tissues, number of studies, number of runs, and species, were evaluated using EGAD (with MapMan). All of the MapMan AUROCs (evaluation metric from EGAD) are plotted as a function of number of studies and runs used in building the network in Supplemental Figure 2.
network_tag	species	genome/annotation	aggregated	condition_tag	expression_threshold	final_num_runs	final_num_studies	gene_num	num_edges	num_nodes	top_filter	AUROC_mapman	AUROC_mapman_counterpart
algae_chlrein_6.0_run4_bioP20_norm0.5_168_gene_10.0M_CI_agg	algae	chlrein_6.0	True	condition_independent	0.5	1665	93	16883	1993063	16639	168	0.761	0.73
algae_chlrein_6.0_run4_bioP20_norm0.5_168_gene_10.0M_light_agg	algae	chlrein_6.0	True	light	0.5	558	26	16883	1935333	16606	168	0.747	0.717
thale_cress_at_TAIR10_norm0.5_332_gene_10.0M_rc_2500_sc_250_bud_non_agg	Arabidopsis	TAIR10	False	bud	0.5	514	41	38086	6074950	30818	380	0.691
thale_cress_at_TAIR10_norm0.5_332_gene_10.0M_rc_2500_sc_250_cellculture_non_agg	Arabidopsis	TAIR10	False	cell-culture	0.5	135	13	38086	5561027	28332	380	0.641
thale_cress_at_TAIR10_norm0.5_332_gene_10.0M_rc_2500_sc_250_embryo_non_agg	Arabidopsis	TAIR10	False	embryo	0.5	521	45	38086	6090685	30771	380	0.676
thale_cress_at_TAIR10_norm0.5_332_gene_10.0M_rc_2500_sc_250_flower_non_agg	Arabidopsis	TAIR10	False	flower	0.5	735	91	38086	6049675	30512	380	0.687
thale_cress_at_TAIR10_norm0.5_332_gene_10.0M_rc_2500_sc_250_fruit_non_agg	Arabidopsis	TAIR10	False	fruit	0.5	94	16	38086	5386192	27765	380	0.664
thale_cress_at_TAIR10_norm0.5_332_gene_10.0M_rc_2500_sc_250_leaf_non_agg	Arabidopsis	TAIR10	False	leaf	0.5	2500	250	38086	5972656	29743	380	0.701
thale_cress_at_TAIR10_norm0.5_332_gene_10.0M_rc_2500_sc_250_root_non_agg	Arabidopsis	TAIR10	False	root	0.5	2389	193	38086	6117407	30424	380	0.714
thale_cress_at_TAIR10_norm0.5_332_gene_10.0M_rc_2500_sc_250_seed_non_agg	Arabidopsis	TAIR10	False	seed	0.5	780	69	38086	6164299	30849	380	0.682
thale_cress_at_TAIR10_norm0.5_332_gene_10.0M_rc_2500_sc_250_seedling_non_agg	Arabidopsis	TAIR10	False	seedling	0.5	2500	250	38086	6218099	30836	380	0.724
thale_cress_at_TAIR10_norm0.5_332_gene_10.0M_rc_2500_sc_250_stem_non_agg	Arabidopsis	TAIR10	False	stem	0.5	171	18	38086	5435941	27604	380	0.672
thale_cress_at_TAIR10_norm0.5_332_gene_10.0M_rc_2500_sc_250_CI_non_agg	Arabidopsis	TAIR10	False	tissue_independent	0.5	2500	250	38086	6136807	30924	380	0.714
thale_cress_at_TAIR10_norm0.5_332_gene_10.0M_rc_2500_sc_250_vasculature_non_agg	Arabidopsis	TAIR10	False	vasculature	0.5	47	3	38086	5308685	27772	380	0.625
cannabis_csa_cbdrx_norm0.5_333_exon_10.0M_bud_non_agg	cannabis	CBDRx	False	bud	0.5	35	3	33371	4686842	24077	333	0.622
cannabis_csa_cbdrx_norm0.5_333_exon_10.0M_flower_non_agg	cannabis	CBDRx	False	flower	0.5	50	5	33371	4639070	23881	333	0.639
cannabis_csa_cbdrx_norm0.5_333_exon_10.0M_leaf_non_agg	cannabis	CBDRx	False	leaf	0.5	86	11	33371	4702608	24083	333	0.668
cannabis_csa_cbdrx_norm0.5_333_exon_10.0M_root_non_agg	cannabis	CBDRx	False	root	0.5	33	7	33371	6085217	29301	333	0.618
cannabis_csa_cbdrx_norm0.5_333_exon_10.0M_seed_non_agg	cannabis	CBDRx	False	seed	0.5	4	1	33371	3245466	19054	333	0.575
cannabis_csa_cbdrx_norm0.5_333_exon_10.0M_stem_non_agg	cannabis	CBDRx	False	stem	0.5	4	3	33371	3577560	20664	333	0.541
cannabis_csa_cbdrx_norm0.5_333_exon_10.0M_CI_non_agg	cannabis	CBDRx	False	tissue_independent	0.5	366	31	33371	6282763	30948	333	0.69
cannabis_csa_cbdrx_norm0.5_333_exon_10.0M_trichomes_non_agg	cannabis	CBDRx	False	trichomes	0.5	89	5	33371	5011380	25232	333	0.623
cannabis_csa_jamlion_norm0.5_611_exon_10.0M_bud_non_agg	cannabis	JamaicanLion	False	bud	0.5	25	2	61143	11344014	31450	611	0.589
cannabis_csa_jamlion_norm0.5_611_exon_10.0M_flower_non_agg	cannabis	JamaicanLion	False	flower	0.5	29	4	61143	11403505	32402	611	0.601
cannabis_csa_jamlion_norm0.5_611_exon_10.0M_leaf_non_agg	cannabis	JamaicanLion	False	leaf	0.5	74	9	61143	11982151	33275	611	0.654
cannabis_csa_jamlion_norm0.5_611_exon_10.0M_root_non_agg	cannabis	JamaicanLion	False	root	0.5	29	6	61143	11675207	32927	611	0.605
cannabis_csa_jamlion_norm0.5_611_exon_10.0M_seed_non_agg	cannabis	JamaicanLion	False	seed	0.5	4	1	61143	7426138	23763	611	0.583
cannabis_csa_jamlion_norm0.5_611_exon_10.0M_CI_non_agg	cannabis	JamaicanLion	False	tissue_independent	0.5	252	24	61143	15190545	41160	611	0.679
cannabis_csa_jamlion_norm0.5_611_exon_10.0M_trichomes_non_agg	cannabis	JamaicanLion	False	trichomes	0.5	32	3	61143	11691557	32994	611	0.587
cannabis_csa_pkush_norm0.5_479_exon_10.0M_bud_non_agg	cannabis	PurpleKush	False	bud	0.5	32	2	47954	9053237	32205	479	0.609
cannabis_csa_pkush_norm0.5_479_exon_10.0M_flower_non_agg	cannabis	PurpleKush	False	flower	0.5	42	5	47954	8871109	31834	479	0.629
cannabis_csa_pkush_norm0.5_479_exon_10.0M_leaf_non_agg	cannabis	PurpleKush	False	leaf	0.5	82	10	47954	9200189	32577	479	0.663
cannabis_csa_pkush_norm0.5_479_exon_10.0M_root_non_agg	cannabis	PurpleKush	False	root	0.5	32	6	47954	8882709	31783	479	0.619
cannabis_csa_pkush_norm0.5_479_exon_10.0M_seed_non_agg	cannabis	PurpleKush	False	seed	0.5	4	1	47954	6098164	24921	479	0.578
cannabis_csa_pkush_norm0.5_479_exon_10.0M_stem_non_agg	cannabis	PurpleKush	False	stem	0.5	4	3	47954	6822759	27213	479	0.541
cannabis_csa_pkush_norm0.5_479_exon_10.0M_CI_non_agg	cannabis	PurpleKush	False	tissue_independent	0.5	331	28	47954	11030611	38059	479	0.695
cannabis_csa_pkush_norm0.5_479_exon_10.0M_trichomes_non_agg	cannabis	PurpleKush	False	trichomes	0.5	73	5	47954	9385641	32976	479	0.609
grapevine_vvi_v3_norm0.5_424_gene_10.0M_rc_25000_berry_pericarp_non_agg	grapevine	12Xv2/VCost.v3	False	berry	0.5	1706	61	42413	9394050	36193	424	0.679
grapevine_vvi_v3_norm0.5_424_gene_10.0M_rc_25000_bud_non_agg	grapevine	12Xv2/VCost.v3	False	bud	0.5	172	12	42413	9180245	36148	424	0.672
grapevine_vvi_v3_norm0.5_424_gene_10.0M_rc_25000_cellculture_non_agg	grapevine	12Xv2/VCost.v3	False	cell-culture	0.5	55	7	42413	7532226	30308	424	0.625
grapevine_vvi_v3_norm0.5_424_gene_10.0M_rc_25000_embryo_non_agg	grapevine	12Xv2/VCost.v3	False	embryo	0.5	12	1	42413	6114735	25881	424	0.625
grapevine_vvi_v3_norm0.5_424_gene_10.0M_rc_25000_flower_non_agg	grapevine	12Xv2/VCost.v3	False	flower	0.5	492	19	42413	8916392	35425	424	0.687
grapevine_vvi_v3_norm0.5_424_gene_10.0M_rc_25000_leaf_non_agg	grapevine	12Xv2/VCost.v3	False	leaf	0.5	1996	121	42413	10963860	41566	424	0.705
grapevine_vvi_v3_norm0.5_424_gene_10.0M_rc_25000_root_non_agg	grapevine	12Xv2/VCost.v3	False	root	0.5	268	21	42413	9307394	36967	424	0.682
grapevine_vvi_v3_norm0.5_424_gene_10.0M_rc_25000_seed_non_agg	grapevine	12Xv2/VCost.v3	False	seed	0.5	51	6	42413	7441429	30182	424	0.646
grapevine_vvi_v3_norm0.5_424_gene_10.0M_rc_25000_stem_non_agg	grapevine	12Xv2/VCost.v3	False	stem	0.5	323	13	42413	8595869	33842	424	0.672
grapevine_vvi_v3_norm0.5_424_gene_10.0M_rc_25000_tendril_non_agg	grapevine	12Xv2/VCost.v3	False	tendril	0.5	24	3	42413	7134012	29234	424	0.631
grapevine_vvi_v3_norm0.5_424_gene_10.0M_rc_25000_vasculature_non_agg	grapevine	12Xv2/VCost.v3	False	vasculature	0.5	7	2	42413	6520881	28010	424	0.586
grapevine_vvi_v3_norm0.5_424_gene_10.0M_rc_25000_wood_non_agg	grapevine	12Xv2/VCost.v3	False	wood	0.5	68	6	42413	7173982	28864	424	0.647
grapevine_vvi_v3_run9_S20_norm0.5_424_exon_10.0M_sc_30_leaf_agg	grapevine	12Xv2/VCost.v3	True	leaf	0.5	1005	30	42413	12169187	35963	424	0.723	0.694
grapevine_vvi_T2T_norm0.5_479_exon_4.0M_hydric_stress_berry_non_agg	grapevine	T2T.v5/v5.1	False	berry	0.5	103	4	47971	9408842	32476	479	0.626
grapevine_vvi_T2T_norm0.5_479_exon_10.0M_flower_non_agg	grapevine	T2T.v5/v5.1	False	flower	0.5	127	12	47971	11675237	40668	479	0.666
grapevine_vvi_T2T_norm0.5_479_exon_4.0M_hydric_stress_leaf_non_agg	grapevine	T2T.v5/v5.1	False	leaf	0.5	530	6	47971	15515446	47346	479	0.68
grapevine_vvi_T2T_norm0.5_479_exon_4.0M_hydric_stress_root_non_agg	grapevine	T2T.v5/v5.1	False	root	0.5	344	5	47971	15864736	47561	479	0.661
grapevine_vvi_T2T_norm0.5_479_exon_10.0M_root_non_agg	grapevine	T2T.v5/v5.1	False	root	0.5	215	17	47971	12310839	42938	479	0.678
grapevine_vvi_T2T_norm0.5_479_exon_4.0M_hydric_stress_shoot_system_non_agg	grapevine	T2T.v5/v5.1	False	shoot_system	0.5	639	11	47971	15343825	47360	479	0.682
grapevine_vvi_T2T_norm0.5_479_exon_4.0M_hydric_stress_TI_non_agg	grapevine	T2T.v5/v5.1	False	tissue_independent	0.5	983	11	47971	15900784	47636	479	0.694
grapevine_vvi_T2T_run4_S20_norm0.5_479_exon_15.0M_sc_50_berry_without_seed_agg	grapevine	T2T.v5/v5.1	True	berry_without_seed	0.5	2285	50	47971	17096033	43560	479	0.703	0.685
grapevine_vvi_T2T_run4_S20_norm0.5_479_exon_4.0M_flower_agg	grapevine	T2T.v5/v5.1	True	flower	0.5	197	12	47971	16573635	44839	479	0.692	0.68
grapevine_vvi_T2T_run9_S20_norm0.5_479_exon_15.0M_sc_50_leaf_agg	grapevine	T2T.v5/v5.1	True	leaf	0.5	1049	50	47971	16569856	42793	479	0.714	0.699
mulberry_mal_he_norm0.5_314_exon_10.0M_flower_non_agg	mulberry	154X	False	flower	0.5	23	3	31401	4514607	25018	314	0.598
mulberry_mal_he_norm0.5_314_exon_10.0M_fruit-and-seed_non_agg	mulberry	154X	False	fruit-and-seed	0.5	60	9	31401	4485445	24203	314	0.618
mulberry_mal_he_norm0.5_314_exon_10.0M_leaf_non_agg	mulberry	154X	False	leaf	0.5	229	34	31401	5218901	27720	314	0.674
mulberry_mal_he_norm0.5_314_exon_10.0M_root_non_agg	mulberry	154X	False	root	0.5	69	5	31401	4435270	23640	314	0.626
mulberry_mal_he_norm0.5_314_exon_10.0M_seed_non_agg	mulberry	154X	False	seed	0.5	15	2	31401	3862583	21736	314	0.607
mulberry_mal_he_norm0.5_314_exon_10.0M_stem_non_agg	mulberry	154X	False	stem	0.5	6	2	31401	3418740	20632	314	0.54
mulberry_mal_he_norm0.5_314_exon_10.0M_vasculature_non_agg	mulberry	154X	False	vasculature	0.5	24	1	31401	3782902	21118	314	0.631
mulberry_mal_he_run4_S20_norm0.5_314_exon_10.0M_CI_agg	mulberry	154X	True	tissue_independent	0.5	389	27	31401	6579348	28239	314	0.696	0.679
tomato_sly_norm0.5_374_gene_10.0M_cellculture_non_agg	tomato	ITAG4.0	False	cell-culture	0.5	6	1	37467	4178220	21139	374	0.53
tomato_sly_norm0.5_374_gene_10.0M_embryo_non_agg	tomato	ITAG4.0	False	embryo	0.5	37	4	37467	5604715	25954	374	0.632
tomato_sly_norm0.5_374_gene_10.0M_pollen_non_agg	tomato	ITAG4.0	False	pollen	0.5	258	13	37467	5580933	25310	374	0.591
tomato_sly_norm0.5_374_gene_10.0M_seed_non_agg	tomato	ITAG4.0	False	seed	0.5	229	14	37467	6773447	30306	374	0.649
tomato_sly_norm0.5_374_gene_10.0M_seedling_non_agg	tomato	ITAG4.0	False	seedling	0.5	127	9	37467	6310524	28255	374	0.641
tomato_sly_norm0.5_374_gene_10.0M_stem_non_agg	tomato	ITAG4.0	False	stem	0.5	225	18	37467	6474738	29023	374	0.672
tomato_sly_norm0.5_374_gene_10.0M_trichomes_non_agg	tomato	ITAG4.0	False	trichomes	0.5	32	4	37467	5368685	25007	374	0.596
tomato_sly_norm0.5_374_gene_10.0M_vasculature_non_agg	tomato	ITAG4.0	False	vasculature	0.5	18	1	37467	4423477	20808	374	0.587
tomato_sly_run4_S20_norm0.5_374_gene_10.0M_bud_agg	tomato	ITAG4.0	True	bud	0.5	209	26	37467	8522063	30730	374	0.663	0.682
tomato_sly_run4_S20_norm0.5_374_gene_10.0M_flower_agg	tomato	ITAG4.0	True	flower	0.5	415	35	37467	8823961	31720	374	0.67	0.666
tomato_sly_run4_S20_norm0.5_374_gene_10.0M_fruit_agg	tomato	ITAG4.0	True	fruit	0.5	2117	112	37467	9909858	33307	374	0.678	0.678
tomato_sly_run4_S20_norm0.5_374_gene_10.0M_sc_80_leaf_agg	tomato	ITAG4.0	True	leaf	0.5	1045	80	37467	9906095	33297	374	0.689	0.687
tomato_sly_run4_S20_norm0.5_374_gene_10.0M_root_agg	tomato	ITAG4.0	True	root	0.5	1052	94	37467	9215418	31382	374	0.691	0.696
tomato_sly_run4_S20_norm0.5_374_gene_10.0M_sc_120_CI_agg	tomato	ITAG4.0	True	tissue_independent	0.5	1937	120	37467	10204692	34212	374	0.726	0.697
