## Supplementary material for "PlantaeViz: a comprehensive platform for the analysis, integration, and visualization of public omics data across plant and related species": Supplemental Table 7.xlsx

### Sheet: S7
Supplemental Table 7 (S7). Cistrome data provided within PlantaeViz. Details such as the gDNA used for the binding, as well as the TF cultivar for the TF amplification/synthesis are provided. Wherever a result has been published a reference is also provided.
Species	Technique	TF	TF cultivar	gDNA cultivar	gDNA tissue	Negative Control	Reference
Vitis vinifera	DAP-seq	MYB13	Pinot Noir	Pinot Noir	Leaf	pHALO	(Orduña et al. 2021)
Vitis vinifera	DAP-seq	MYB14	Pinot Noir	Pinot Noir	Leaf	pHALO	(Orduña et al. 2021)
Vitis vinifera	DAP-seq	MYB15	Pinot Noir	Pinot Noir	Leaf	pHALO	(Orduña et al. 2021)
Vitis vinifera	DAP-seq	MYB24	Cabernet Sauvignon	Cabernet Sauvignon	Leaf	pHALO	(Zhang et al., 2023)
Vitis vinifera	DAP-seq	MYBPA1	Pinot Noir	Pinot Noir		pHALO	(Orduña et al. 2023)
Vitis vinifera	DAP-seq	NAC03	Corvina	Shiraz	Leaf	pHALO-GST	(D’Incà et al. 2021)
Vitis vinifera	DAP-seq	NAC33	Corvina	Shiraz	Leaf	pHALO-GST	(D’Incà et al. 2021)
Vitis vinifera	DAP-seq	NAC33	Corvina	Shiraz	Berry	pHALO-GST	(D’Incà et al. 2021)
Vitis vinifera	DAP-seq	NAC60	Corvina	Shiraz	Leaf	pHALO-GST	(D’Incà et al. 2021)
Vitis vinifera	DAP-seq	NAC60	Corvina	Shiraz	Berry	pHALO-GST	(D’Incà et al. 2021)
Solanum lycopersicum	DAP-seq	APETALA2a	NA	NA	NA	NA	NA
Solanum lycopersicum	DAP-seq	ARF4	NA	NA	NA	NA	NA
Solanum lycopersicum	DAP-seq	C3H11	NA	NA	NA	NA	NA
Solanum lycopersicum	DAP-seq	C3H48	NA	NA	NA	NA	NA
Solanum lycopersicum	DAP-seq	CIP2a	NA	NA	NA	NA	NA
Solanum lycopersicum	DAP-seq	TCP15	NA	NA	NA	NA	NA
Solanum lycopersicum	DAP-seq	DREB3	NA	NA	NA	NA	NA
Solanum lycopersicum	DAP-seq	DOF14	NA	NA	NA	NA	NA
Solanum lycopersicum	DAP-seq	DOF4	NA	NA	NA	NA	NA
Solanum lycopersicum	DAP-seq	ERF1a	NA	NA	NA	NA	NA
Solanum lycopersicum	DAP-seq	ERF36	NA	NA	NA	NA	NA
Solanum lycopersicum	DAP-seq	ERF5-1	NA	NA	NA	NA	NA
Solanum lycopersicum	DAP-seq	ERF5-2	NA	NA	NA	NA	NA
Solanum lycopersicum	DAP-seq	ERF_C_4	NA	NA	NA	NA	NA
Solanum lycopersicum	DAP-seq	ERF_C_6	NA	NA	NA	NA	NA
Solanum lycopersicum	DAP-seq	ERF_E_4	NA	NA	NA	NA	NA
Solanum lycopersicum	DAP-seq	ERF_F_4	NA	NA	NA	NA	NA
Solanum lycopersicum	DAP-seq	ERF_F_5	NA	NA	NA	NA	NA
Solanum lycopersicum	DAP-seq	HSFA1a_1	NA	NA	NA	NA	NA
Solanum lycopersicum	DAP-seq	HSFA1a_2	NA	NA	NA	NA	NA
Solanum lycopersicum	DAP-seq	HSFA2	NA	NA	NA	NA	NA
Solanum lycopersicum	DAP-seq	HSFA4a	NA	NA	NA	NA	NA
Solanum lycopersicum	DAP-seq	HSFA6b	NA	NA	NA	NA	NA
Solanum lycopersicum	DAP-seq	LeT12	NA	NA	NA	NA	NA
Solanum lycopersicum	DAP-seq	MBD5-1	NA	NA	NA	NA	NA
Solanum lycopersicum	DAP-seq	MBD5-2	NA	NA	NA	NA	NA
Solanum lycopersicum	DAP-seq	MYB21	NA	NA	NA	NA	NA
Solanum lycopersicum	DAP-seq	MYB24	NA	NA	NA	NA	NA
Solanum lycopersicum	DAP-seq	MYB44	NA	NA	NA	NA	NA
Solanum lycopersicum	DAP-seq	MYB70	NA	NA	NA	NA	NA
Solanum lycopersicum	DAP-seq	MYB91	NA	NA	NA	NA	NA
Solanum lycopersicum	DAP-seq	MYC2	NA	NA	NA	NA	NA
Solanum lycopersicum	DAP-seq	MYC2r2	NA	NA	NA	NA	NA
Solanum lycopersicum	DAP-seq	MYC2r	NA	NA	NA	NA	NA
Solanum lycopersicum	DAP-seq	NAC60	NA	NA	NA	NA	NA
Solanum lycopersicum	DAP-seq	NAC	NA	NA	NA	NA	NA
Solanum lycopersicum	DAP-seq	NAM3	NA	NA	NA	NA	NA
Solanum lycopersicum	DAP-seq	PTI	NA	NA	NA	NA	NA
Solanum lycopersicum	DAP-seq	SCL32	NA	NA	NA	NA	NA
Solanum lycopersicum	DAP-seq	SEPALLATA3	NA	NA	NA	NA	NA
Solanum lycopersicum	DAP-seq	TCP12	NA	NA	NA	NA	NA
Solanum lycopersicum	DAP-seq	TCP15	NA	NA	NA	NA	NA
Solanum lycopersicum	DAP-seq	VAHOX1	NA	NA	NA	NA	NA
Solanum lycopersicum	DAP-seq	WRKY11	NA	NA	NA	NA	NA
Solanum lycopersicum	DAP-seq	WRKY23	NA	NA	NA	NA	NA
Solanum lycopersicum	DAP-seq	WRKY40	NA	NA	NA	NA	NA
Solanum lycopersicum	DAP-seq	WRKY6	NA	NA	NA	NA	NA
Solanum lycopersicum	DAP-seq	WRKY81	NA	NA	NA	NA	NA
Solanum lycopersicum	DAP-seq	YABBY2a	NA	NA	NA	NA	NA
Solanum lycopersicum	DAP-seq	ZIP4	NA	NA	NA	NA	NA
Solanum lycopersicum	DAP-seq	ZIP5	NA	NA	NA	NA	NA
Solanum lycopersicum	DAP-seq	bHLH014	NA	NA	NA	NA	NA
Solanum lycopersicum	DAP-seq	bHLH138	NA	NA	NA	NA	NA
Solanum lycopersicum	DAP-seq	bHLH147	NA	NA	NA	NA	NA
Solanum lycopersicum	DAP-seq	CIP2b	NA	NA	NA	NA	NA
Solanum lycopersicum	ChIP-seq	AREB1	NA	NA	NA	NA	NA
Solanum lycopersicum	ChIP-seq	BZR1	NA	NA	NA	NA	NA
Solanum lycopersicum	ChIP-seq	CNR	NA	NA	NA	NA	NA
Solanum lycopersicum	ChIP-seq	MYC2	NA	NA	NA	NA	NA
Solanum lycopersicum	ChIP-seq	EIL4	NA	NA	NA	NA	NA
Solanum lycopersicum	ChIP-seq	GLK1	NA	NA	NA	NA	NA
Solanum lycopersicum	ChIP-seq	GLK2	NA	NA	NA	NA	NA
Solanum lycopersicum	ChIP-seq	GRAS4	NA	NA	NA	NA	NA
Solanum lycopersicum	ChIP-seq	JMJ4	NA	NA	NA	NA	NA
Solanum lycopersicum	ChIP-seq	MIB12	NA	NA	NA	NA	NA
Solanum lycopersicum	ChIP-seq	PIF3	NA	NA	NA	NA	NA
Solanum lycopersicum	ChIP-seq	RIN	NA	NA	NA	NA	NA
Solanum lycopersicum	ChIP-seq	TAGL1	NA	NA	NA	NA	NA
Solanum lycopersicum	ChIP-seq	WOX13	NA	NA	NA	NA	NA
Solanum lycopersicum	ChIP-seq	WRKY33	NA	NA	NA	NA	NA
Cannabis sativa	DAP-seq	MYB24G	Purple Kush	Purple Kush	Leaf	pHALO	NA
