## Supplementary material for "PlantaeViz: a comprehensive platform for the analysis, integration, and visualization of public omics data across plant and related species": Supplemental Table 8.xlsx

### Sheet: S8
Supplemental Table 8 (S8). SRA queries. Specific queries performed for each species along with the corresponding date and the number of runs retrieved.
Species	Entries in Run Selector (Runs)	NCBI Query	Date (DD/MM/YYYY)
grapevine	1104	("vitis”[Organism] AND ILLUMINA[Platform]) NOT (RIP-Seq[Strategy] OR OTHER[Strategy] OR ChIP-Seq[Source] OR OTHER[Source] OR METATRANSCRIPTOMIC[Source] OR Bisulfite-Seq[Strategy] OR GENOMIC[Source] OR METAGENOMIC[Source] OR DNase-Hypersensitivity[Strategy] OR Bisulfite-Seq[Strategy] OR WGS*[Strategy] OR ncRNA-Seq[Strategy] OR WCS[Strategy] OR degradome OR miRNA-Seq[Strategy] OR small RNA[Title] O…	12/2023
tomato	14276	("Solanum lycopersicum”[Organism] AND ILLUMINA[Platform]) NOT (RIP-Seq[Strategy] OR OTHER[Strategy] OR ChIP-Seq[Source] OR OTHER[Source] OR METATRANSCRIPTOMIC[Source] OR Bisulfite-Seq[Strategy] OR GENOMIC[Source] OR METAGENOMIC[Source] OR DNase-Hypersensitivity[Strategy] OR Bisulfite-Seq[Strategy] OR WGS*[Strategy] OR ncRNA-Seq[Strategy] OR WCS[Strategy] OR degradome OR miRNA-Seq[Strategy] OR sma…	12/2023
mulberry	453	("morus”[Organism] AND ILLUMINA[Platform]) NOT (RIP-Seq[Strategy] OR OTHER[Strategy] OR ChIP-Seq[Source] OR OTHER[Source] OR METATRANSCRIPTOMIC[Source] OR Bisulfite-Seq[Strategy] OR GENOMIC[Source] OR METAGENOMIC[Source] OR DNase-Hypersensitivity[Strategy] OR Bisulfite-Seq[Strategy] OR WGS*[Strategy] OR ncRNA-Seq[Strategy] OR WCS[Strategy] OR degradome OR miRNA-Seq[Strategy] OR small RNA[Title] O…	06/2024
cannabis	1015	("cannabis”[Organism] AND ILLUMINA[Platform]) NOT (RIP-Seq[Strategy] OR OTHER[Strategy] OR ChIP-Seq[Source] OR OTHER[Source] OR METATRANSCRIPTOMIC[Source] OR Bisulfite-Seq[Strategy] OR GENOMIC[Source] OR METAGENOMIC[Source] OR DNase-Hypersensitivity[Strategy] OR Bisulfite-Seq[Strategy] OR WGS*[Strategy] OR ncRNA-Seq[Strategy] OR WCS[Strategy] OR degradome OR miRNA-Seq[Strategy] OR small RNA[Title…	2025-05-19
Arabidopsis	32794	("arabidopsis thaliana”[Organism] AND ILLUMINA[Platform] AND paired[Layout]) NOT (RIP-Seq[Strategy] OR OTHER[Strategy] OR ChIP-Seq[Source] OR OTHER[Source] OR METATRANSCRIPTOMIC[Source] OR Bisulfite-Seq[Strategy] OR GENOMIC[Source] OR METAGENOMIC[Source] OR DNase-Hypersensitivity[Strategy] OR Bisulfite-Seq[Strategy] OR WGS*[Strategy] OR ncRNA-Seq[Strategy] OR WCS[Strategy] OR degradome OR miRNA-S…	06/2023
