## Supplementary material for "PlantaeViz: a comprehensive platform for the analysis, integration, and visualization of public omics data across plant and related species": Supplemental Table 9.xlsx

### Sheet: S9
Supplemental Table 9 (S9). Metadata classification columns. Each category of the ontology has a species-specific set of transcriptomic metadata columns where the regular expression searches will be performed.
species	organism	tissue	stage	cultivar	sex	strain	treatment type	treatment class	background
grapevine	Organism	tissue;source_name;tissue_type;plant_anatomical_entity_name;Organism_part;plant_anatomical_entity_crossref	dev_stage;Age;day_after_veraison;Developmental_stage;Time;Stage;growth_stage;plant_structure_development_stage;plant_developmental_stage	Cultivar;Sample Name;genotype	NA	NA	NA	NA	NA
tomato	Organism;Cultivar	tissue;source_name;tissue_type;Library Name;Organism_part	tissue;dev_stage;Age	Cultivar	NA	NA	tissue;Cultivar;Sample Name;dev_stage;Age;Experiment.1;treatment	tissue;Cultivar;Sample Name;dev_stage;Age;Experiment.1;treatment	tissue;Cultivar;Sample Name;dev_stage;Age;Experiment.1;treatment
cannabis	Organism;sub_species;Ecotype	tissue;tissue_type;Library Name;isolate;cell_type;source_name	AGE;dev_stage;Developmental_stage	Cultivar;Sample Name;Ecotype;common_name;source_name	sex;isolate;Sample Name;Library Name;dev_stage;Cultivar	NA	NA	NA	NA
mulberry	Organism;Cultivar;variety;isolate	tissue;Sample Name;Library Name;source_name;tissue_type;isolate	dev_stage;AGE	Cultivar;variety;BREED;isolate	NA	NA	NA	NA	NA
thale cress	Organism	tissue;tissue_type;Organism_part;plant_structure;source_name;Organ;cell_type;Developmental_stage	dev_stage	Ecotype;genotype;Cultivar;female_parent;male_parent	NA	NA	NA	NA	NA
