## Supplementary material for "PlantaeViz: a comprehensive platform for the analysis, integration, and visualization of public omics data across plant and related species": Supplemental Table 10.xlsx

### Sheet: S10
Supplemental Table 10 (S10). Metadata classification confidence scoring matrix. The confidence score (0-9) assigned to each annotated term is determined by the combination of the source field from which the term was extracted and the type of regular expression (regexp) used for the match. Higher scores reflect higher confidence in the annotation.
Classified Term Validation Level	Source Field	Regular Expression Type	Notes
10	NA	NA	manually curated term
9	Reliable column	Reliable	selected columns in Supplemental Table 2
8	Reliable column	Less reliable	selected columns in Supplemental Table 2
7	Less reliable column	Reliable	selected columns in Supplemental Table 2
6	Less reliable column	Less reliable	selected columns in Supplemental Table 2
5	Unreliable column (SRX or sample name)	Reliable	web-scrapped columns -> applies to runs
4	Unreliable column (SRX or sample name)	Less reliable	web-scrapped columns -> applies to runs
3	Study Title	Reliable	web-scrapped column -> applies to studies (less-specific)
2	Study Title	Less reliable	web-scrapped column -> applies to studies (less-specific)
1	Abstract	Reliable	web-scrapped column -> applies to studies (less-specific)
0	Abstract	Less reliable	web-scrapped column -> applies to studies (less-specific)
